# Quantitative reanalysis of classic pigeon homing experiments rejects a liver-based magnetic compass based on superparamagnetism

**DOI:** 10.64898/2026.09.07.749779

**Authors:** Joseph L. Kirschvink, Charles Walcott

## Abstract

Lisowski et al. [1] recently proposed that the pigeon’s magnetic compass resides in the liver and depends upon ferritin-containing macrophages operating through a superparamagnetic mechanism. Here we evaluate this hypothesis using behavioral, neurobiological, evolutionary, and biophysical evidence together with three original analyses. First, we present a quantitative reanalysis of the classic pigeon homing experiments of Walcott and Green [2], calculating for the first time the magnetic fringe-field distribution produced by the head-mounted coil apparatus. These calculations demonstrate that the liver would have experienced a maximum shift of about 1.4% of the ambient geomagnetic field, far too small to account for the observed orientation effects, thereby localizing the relevant magnetoreceptive structures to the region of the head and excluding the liver. Second, we quantify the magnetic alignment expected for ferritin cores under geomagnetic conditions and show that ferrihydrite nanoparticles are approximately five orders of magnitude too weak to resist thermal noise, while their superparamagnetic moments fluctuate on timescales roughly eleven orders of magnitude faster than those relevant to navigation. Third, we analyze the neurobiological requirements of magnetic navigation and show that mobile macrophages are unlikely to provide stable directional information because compass signals must be continuously cross-calibrated against vestibular and visual inputs within a body-centered reference frame. Comparative evidence from fish, birds, and turtles further associates magnetically responsive structures with craniofacial tissues and trigeminal sensory pathways. We suggest the disruption of the magnetic response is due to induced anemia from clodronate treatment that triggers dissolution and absorption of iron in the magnetite-containing cells involved in magnetoreception. Together these findings indicate that a liver-based ferritin compass is inconsistent with behavioral, neurobiological, and physical evidence and instead support cephalized magnetite-based receptor systems as the basis of avian magnetoreception.
