## Supplemental Excel Sheet for "Quantitative reanalysis of classic pigeon homing experiments rejects a liver-based magnetic compass based on superparamagnetism"

### Sheet: Table 1
	Table 1. Calculated magnetic field intensities at the liver for on-axis (parallel) and off-axis (perpendicular) coil orientations shown in Fig. 1. Calculations assume a distance of 10 cm from the coil center to the nearest edge of the liver. Axial and off-axis field components were calculated using complete elliptic-integral solutions for circular current loops (8,9). The geomagnetic reference va…
	Peak Field Produced at Center of Coil System in the Head:
		Axial (µT)	Radial (µT)	Total (µT)
	Top Coil:	26.0635	0	26.0635
	Neck Coil:	33.9639	0	33.9639
	Vector Sums:	60.0274	0	60.0274
	Field at Liver, Parallel Case:
		Axial (µT)	Radial (µT)	Total (µT)
	Top Coil:	0.119826	0	0.119826
	Neck Coil:	0.675265	0	0.675265
	Vector Sums:	0.795091	0	0.795091
	Field at Liver, Perpendicular Case
		Axial (µT)	Radial (µT)	Total (µT)
	Top Coil:	-0.085072	0.105094	0.135211
	Neck Coil:	-0.200187	-0.100318	0.223917
	Vector Sums:	-0.285259	0.00477543	0.285299
	Maximum deviations from IGRF value (56.3 µT)
	Center of Head	1.06568
	Liver -Parallel	0.0141154
	Liver -Perpendicular	0.00506497

### Sheet: Coil Calculations
Calculation of magnetic field at a pigeon's liver from Walcott and Green's coils, in both orientations
Walcott and Green (1974) mounted two coils on a pigeon's head, of different sizes, but each had 200 turns of fine-gauge copper magnet wire.
Coil Characteristics:			Coil Diameter
Top Coil:	23	mm =	0.023	m
Neck Coil:	35	mm =	0.035	m
Coil Separation:	31	mm =	0.031	m
The coils were connected in series, so the same effective current is flowing through both. We know that the measured field in the center of the coils was 0.6 G (60 µT), so we can use the analytical solution for the field along the coil axis to determine the effective current through the loops. That will allow us to calculate the off-axis fields.
Total effective current in each coil =		2.255	Amps	This is the total effective current through the 200 turn coils that yields 60 µT at center of paired coils
Current flowing in the circuit =		0.011275	Amps	This is the current drawn from the small battery on the back.
We consider two cases, one when the bird has its head aligned so the liver is on the axis parallel to the plane of the coils, and the other when the head is tilted 90˚ so the liver is located perpendicular to the coil axis (red dotted outlines), as shown in Fig 1. A bird's head is highly mobile so both orientations need consideration. The liver is ~100 mm from the head center in both.
	Fig. 1 (from text)		Fig. 2 (see below)
Although the calculation of the field produced along the axis of a coil has analytical solutions, and will suffice for the on-axis case where the head is positioned such that the liver is in-line with the coils, the bird's head can move in nearly all directions. We therefore need to use the more complete off-axis solutions that involve the use of the Biot-Savart law. These require the use of comp…
https://tiggerntatie.github.io/emagnet/offaxis/iloopcalculator.htm
We are mainly interested in determining how the peak fields, summed from the two coils at the position of the liver's closest point, compare with the total intensity of the geomagnetic field in 1973 at Stony Brook, NY, where the experiments were done. The vector directions are not so important, merely the magnitude comparison is important. There are two coils, and two orientations, so a total of …
Coil spacing from coil center:		0.0155	m; the coils are spaced 31 mm apart according to Walcott & Green (1974).
Liver distance from center:		0.1	m
(NB: you must enter the R, A, x and r values into the on-line calculator to generate the Bx and Br values.)
Peak Field from Coils at Center of Coil Pair (same for Parallel and Perpendicular Orientations)									Check for on-axis direct calculation
	Radius (m)	Current (A)	x (m)	r(m)	Bx (µT)	Br (µT)	Btotal (µT)		B (µT)
Top coil:	0.0115	2.255	0.0155	0	26.0635	0	26.0635		26.0635
Neck Coil:	0.0175	2.255	-0.0155	0	33.9639	0	33.9639		33.9639
				Field Sums:	60.0274	0	60.0274		60.0274	is the sum
Peak Field From Coils at Closest Point to Liver (~10 cm from Center of head coils)
Parallel case, liver is along the axis of the coils, distances wrt center of each coil not center of head
	Radius (m)	Current (A)	x (m)	r(m)	Bx (µT)	Br (µT)	Btotal (µT)		B (µT)
Top coil:	0.0115	2.255	0.1155	0	0.119826	0	0.119826		0.119826
Neck Coil:	0.0175	2.255	0.0845	0	0.675265	0	0.675265		0.675265
				Field Sums:	0.795091	0	0.795091		0.795091
Perpendicular case, coils are at a right angle (approximately) to the direction of the liver
	Radius (m)	Current (A)	x (m)	r(m)	Bx (µT)	Br (µT)	Btotal (µT)
Top coil:	0.0115	2.255	0.0155	0.1	-0.085072	0.105094	0.135211
Neck Coil:	0.0175	2.255	-0.0155	0.1	-0.200187	-0.100318	0.223917
				Field Sums:	-0.285259	0.00477543	0.285299
IGRF values for State University of New York at Stony Brook, New York on June 1, 1973
Latitude ˚	Long.˚	Mag Dec ˚	Incl. ˚	Int. (µT)	From the Kyoto U. calculator site, https://wdc.kugi.kyoto-u.ac.jp/cgi-bin/point-cgi
40.9139	-73.1226	-12.702	70.448	56.328

### Sheet: Ferritin,Magnetoferritin vs. kT
Calculation of the magnetic moment of the Ferritin Core, compared with magnetoferritin of same size
		MKS Units		CGS Units
Background Earth field:		5e-05	Tesla	0.5	Gauss
Pigeon Temperature (K) =		313	Kelvin			Using physiological pigeon temperature of 40˚C
Boltzmann Constant (k)=		1.38e-23	Joule/K	1.38e-16	erg/K
Thermal noise (kT) =		4.3194e-21	Joule	4.3194e-14	erg
Magnetic moment of ordinary ferritin core:
Diameter of ferritin core:		8e-09	meters =	8e-07	cm
Voume of ferritin core:		2.68083e-25	m^3	2.68083e-19	cc
Saturation magnetization:		3913.04	A/m	3.91304	emu/cc	(See refs in Text)
Moment of native core:		1.04902e-21	Am^2	1.04902e-18	emu
Magnetic / thermal energy ratio:
uB/kT =		1.21431e-05		1.21431e-05
Langevin alignment =		4.0477e-06		4.0477e-06
NB: L(x) = coth(x) - 1/x, which is the average alignment of moments in the direction of the applied field
In contrast, here are the numbers for magnetoferritin, assuming a magnetite core
Saturation magnetization:		480000	A/M	480	emu/cc	( 92 emu/g )
Momentof core:		1.2868e-19	Am^2	1.2868e-16	emu
uB/kT =		0.00148955		0.00148955
Langevin alignment =		0.000496518		0.000496518
Even Magnetoferritin with a magnetite core is thermalized, and not suitable for magnetoreception.
